# Genetic disruption of leucine rich repeat transmembrane protein 4 like 1 induces a pro-social behavioural phenotype in zebrafish

**DOI:** 10.1101/2025.05.12.653402

**Authors:** Courtney Hillman, Giulia Petracco, Barbara D Fontana, María Florencia Scaia, Elisa Dalla-Vecchia, Jon H Wetton, William HJ Norton, Matthew Parker, Florian Reichmann

**Author notes:** Corresponding authors: Dr. Florian Reichmann, Division of Pharmacology, Otto Loewi Research Center, Medical University of Graz, Neue Stiftingtalstraße 6, A-8010 Graz, Austria, Dr Matthew Parker, Surrey Sleep Research Centre, University of Surrey, Clinical Research Building, Egerton Road, Guildford, GU2 7XP, UK.

## Abstract

**Background:** Social behaviour encompasses the wide range of interactions that occur between members of the same species. In humans, disruptions in social behaviour are characteristic of many neuropsychiatric disorders, where both genetic risk factors and synaptic dysfunctions can contribute to the phenotype. Among the genes implicated in synaptic regulation, the synaptic adhesion protein leucine-rich repeat transmembrane protein 4 (LRRTM4) has been identified as a key player in maintaining synaptic function and neuronal circuit integrity. Despite its established role in the nervous system, the potential involvement of LRRTM4 in modulating social behaviour and its contribution to social deficits has yet to be explored.

**Methods:** In the current study, we used zebrafish to study how genetic deletion of *lrrtm4l1*, a zebrafish orthologue of *LRRTM4*, affects sociality. For this, the social behaviour of homozygous *lrrtm4l1* knockout (KO) zebrafish was analysed in multiple behavioural assays and the brain transcriptome of mutant animals was investigated by RNAseq.

**Results:** KO zebrafish displayed a pro-social phenotype in multiple behavioural assays. Groups of *lrrtm4l1* KO zebrafish formed more cohesive shoals and KO individuals spent more time in the vicinity of conspecifics during a social interaction test. They were also less aggressive and in contrast to wild-type zebrafish did not differentiate in their interactions with known and unknown groups of fish. Neurotranscriptomic analysis revealed 560 differentially expressed genes including changes in glutamatergic neurotransmitter signalling, tryptophan- kynurenine metabolism and synaptic plasticity.

**Conclusion:** These findings suggest that *lrrtm4l1* is an important regulator of social behaviour in zebrafish. In a translational perspective, LRRTM4 is a promising potential therapeutic target that warrants further investigation in the framework of neuropsychiatric conditions characterized by major social impairments.
