## Supplementary Table 2 for "Genetic disruption of leucine rich repeat transmembrane protein 4 like 1 induces a pro-social behavioural phenotype in zebrafish"

### Sheet: DAVID cluster 1 DEGs
ensembl_gene_id	external_gene_name	description
ENSDARG00000052855	CTSO	cathepsin O [Source:HGNC Symbol;Acc:HGNC:2542]
ENSDARG00000011925	spns1	SPNS lysolipid transporter 1, lysophospholipid [Source:NCBI gene (formerly Entrezgene);Acc:799873]
ENSDARG00000078448	gpr137ba	G protein-coupled receptor 137Ba [Source:ZFIN;Acc:ZDB-GENE-100721-1]
ENSDARG00000063126	GUSB	glucuronidase beta [Source:HGNC Symbol;Acc:HGNC:4696]
ENSDARG00000025507	wdr24	WD repeat domain 24 [Source:ZFIN;Acc:ZDB-GENE-040426-2012]
ENSDARG00000077608
ENSDARG00000078686	arl8a	ADP-ribosylation factor-like 8A [Source:ZFIN;Acc:ZDB-GENE-030131-5025]
ENSDARG00000094708
ENSDARG00000099313	naga	N-acetylgalactosaminidase, alpha [Source:ZFIN;Acc:ZDB-GENE-051113-256]
ENSDARG00000069673	chid1	chitinase domain containing 1 [Source:NCBI gene (formerly Entrezgene);Acc:337225]
ENSDARG00000074086	TECPR1	tectonin beta-propeller repeat containing 1 [Source:HGNC Symbol;Acc:HGNC:22214]
ENSDARG00000042753
ENSDARG00000029402	sort1a	sortilin 1a [Source:NCBI gene (formerly Entrezgene);Acc:406511]
ENSDARG00000079105	si:busm1-266f07.1	si:busm1-266f07.1 [Source:ZFIN;Acc:ZDB-GENE-030616-435]
